# Reproductive outcomes in sport horse commercial French breeding farms: clinical relevance of mares’ age, parity and lactating status

**DOI:** 10.1101/2022.01.21.477204

**Authors:** Emilie Derisoud, Bénédicte Grimard, Clothilde Gourtay, Juliette Auclair-Ronzaud, Pascale Chavatte-Palmer

**Affiliations:** Department of Physiology and Pharmacology, Karolinska Institutet, Solna, Stockholm, Sweden; Université Paris-Saclay, UVSQ, INRAE, BREED, 78350, Jouy-en-Josas, France; Ecole Nationale Vétérinaire d’Alfort, BREED, 94700, Maisons-Alfort, France; IFCE, Plateau technique du Pin, 61310, Exmes, France; IFCE, Plateau technique de Chamberet, 19370, Chamberet, France

**Author notes:** authors contributed equally to this work (Emilie Derisoud, Bénédicte Grimard). Mail address: Pascale Chavatte-Palmer, BREED (UMR1198) – Bâtiment 230, Biology de la reproduction, Environnement, Epigénétique et Développement Domaine de Vilvert, 78352 Jouy-en-Josas, FRANCE.

**Keywords:** Horse, equine, reproduction, insemination, lactation, fertility

## Abstract

**Background:** For a long time, important and progressive fertility decline is observed with mare age. Parity and yearly breeding, however, are controversial factors impacting fertility. Most of these studies were performed on race horses and before 2010, on data accumulated before. The cumulative effects of age and nulliparity/nursing with improved reproductive technologies and practices, often observed in sport horses, has not been investigated yet.

**Objectives:** To investigate the effect of age, parity and nursing, as well as reproductive management, on post-insemination inflammation and fertility in sports mares.

**Study design:** Age, parity, nursing status, follicular size before ovulation, estrus and/or ovulation induction, artificial insemination (AI) protocol, post-breeding inflammation and treatment, Day 14 pregnancies rates (PR) and number of embryos, as well as subsequent foaling the next year were recorded for 277 mares (506 cycles) over one breeding season in two French commercial studs.

**Methods:** Multivariate logistic regression models were used.

**Results:** PR was 41.9% per cycle and 76.5% at the end of the season. Post-insemination fluid accumulation risk was increased in >10-year-old, barren or July or August inseminated mares (p<0.0001, OR=3.29, 5.389 and 3.329, respectively). PR were reduced in mares >10-year-old vs younger or inseminated with frozen vs fresh or refrigerated semen (p<0.05, OR=0.622 and 0.582, respectively). More pregnancy on Day 14 were observed in mares with multiple ovulations compared to mono- ovulation (p<0.05, OR=1.791). Regardless the age, PR only tended to be improved in multiparous (p=0.07, OR=1.434 in parous vs nulliparous) but in >10-year-old mares, multiparity greatly increased PR (44.09% in parous vs 30.89% in nulliparous, p<0.05).

**Main limitations:** Limited number of mares.

**Conclusion:** In sport horse, maternal age was more important than parity and lactating status for reproductive success but cumulative effects of nulliparity and aging was deleterious on PR, demonstrating their importance in the management of sport mares.
