## Supplementary File 1 for "Reproductive outcomes in sport horse commercial French breeding farms: clinical relevance of mares’ age, parity and lactating status"

### Sheet: Feuil1
Factors significantly associated with post-breeding inflammation in 501 estrus periods with observed ovulation
Variable	Modality	n	Post-breeding inflammation (%)	Odds Ratio	95% CI	p.value
Age	≤ 10 years	158	18.3	1		< 0.0001
	> 10 years	343	44	3.29	1.903 - 5.674
Lactation	Nursing	76	39.8	1		< 0.0001
	Non-nursing	425	54	5.389	2.813 - 10.324
Month of AI	March	35	28.6	1		0.0035
	April	103	24.3	0.73	0.280 - 1.905
	May	149	36.2	1.61	0.640 - 3.995
	June	153	37.2	1.925	0.765 - 4.848
	July - August	61	55.7	3.329	1.189 - 9.319
