## Supplementary File 2 for "Reproductive outcomes in sport horse commercial French breeding farms: clinical relevance of mares’ age, parity and lactating status"

### Sheet: Feuil1
Variation factors associated with pregnancy rate on Day 14 for 501 estrus periods with observed ovulation
Variable	Modality	n	Pregnancy rate on D14 (%)	Odds Ratio	CI 95%	p
Age	≤ 10 years	158	47.5	1		0.021
	> 10 years	343	36.4	0.622	0.416- 0.930
Number of ovulations	Single	425	39.8	1	1.053 - 2.504	0.026
	Multiple	76	54	1.791
Method of the semen prepapration*	FAI	87	49.4	1		0.035
	CTAI	140	47.1	0.918	0.533 - 1.629
	FZAI	274	36.9	0.582	0.354 - 0.971
Month of AI	March	36	33.3	1	0.781 - 4.031	0.06
	April	104	49	1.775	0.659 - 3.235
	May	150	46.7	1.46	0.388 - 1.917
	June	155	33.5	0.862	0.634 - 3.782
	July - August	61	44.3	1.549
Parity	Nulliparous	190	37.4	1		0.066
	Parous	311	44.7	1.434	0.976 - 2.108
Interaction age & parity	Young Nulliparous	67	49.3	1		0.699
	Old Parous	91	46.2	0.804	0.418 - 1.545
	Old Nulliparous	123	30.9	1		0.016
	Old Parous	229	44.1	1.958	1.207 - 3.177
* AI: Artificial insemination, FAI: insemination with fresh semen, CTAI: insemination with cooled transported semen, FZAI: insemination with frozen semen
