## Supplementary File 3 for "Reproductive outcomes in sport horse commercial French breeding farms: clinical relevance of mares’ age, parity and lactating status"

### Sheet: Feuil1
Variable		n	≤ 10 years old	> 10 years old	p
			n=158	n=343
Parity	Nulliparous	190	0.424	0.359	0.16
	Parous	311	0.576	0.641
Induction of estrus cycle	No	409	0.823	0.813	0.8
	Yes	92	0.177	0.187
Month of AI	March	35	0.095	0.058	0.129
	April	103	0.228	0.195
	May	149	0.278	0.306
	June	153	0.323	0.297
	July - August	61	0.076	0.143
Number of cycles for a pregnancy	1	276	0.601	0.528	0.124
	> 1	225	0.399	0.472
Number of AI per estrus	1	429	0.842	0.863	0.529
	> 1	72	0.158	0.137
Induction of ovulation	No	145	0.291	0.289	0.954
	Yes	356	0.709	0.711
Number of straws (n = 251 AI)	< 8	177	0.679	0.719	0.512
	≥ 8	74	0.321	0.281
	≤ 4	126	0.476	0.515	0.562
	> 4	125	0.524	0.485
Twin embryos observed at Day 14	No	474	0.968	0.936	0.134
	Yes	27	0.031	0.064
