## Supplementary File 4 for "Reproductive outcomes in sport horse commercial French breeding farms: clinical relevance of mares’ age, parity and lactating status"

### Sheet: Feuil1
Variable		n	Nulliparous	Parous	p
			n=158	n=343
Age	≤ 10-year-old	158	0.353	0.293	0.16
	> 10-year-old	343	0.647	0.707
Induction of estrus cycle	No	409	0.805	0.823	0.615
	Yes	92	0.195	0.177
Method of the semen preparation	FAI	87	0.216	0.148	0.132
	CTAI	140	0.253	0.296
	FZAI	274	0.531	0.556
Month of AI	March	35	0.074	0.067	0.666
	April	103	0.21	0.203
	May	149	0.284	0.305
	June	153	0.284	0.318
	July - August	61	0.147	0.106
Cycle number for pregnancy	1	276	0.51	0.576	0.155
	> 1	225	0.49	0.424
Number of AI by estrus period	1	429	0.832	0.871	0.217
	> 1	72	0.168	0.129
Number of straws (n = 251 FZAI)	< 8	177	0.71	0.702	0.904
	≥ 8	74	0.29	0.298
	≤ 4	126	0.505	0.5	0.934
	> 4	125	0.496	0.5
Number of ovulations	1	425	0.874	0.833	0.215
	> 1	76	0.126	0.167
Twin embryos observed on Day 14	No	474	0.947	0.945	0.922
	Yes	27	0.053	0.055
