## Supplementary File 5 for "Reproductive outcomes in sport horse commercial French breeding farms: clinical relevance of mares’ age, parity and lactating status"

### Sheet: Feuil1
Variable		n	Non nursing	Nursing	p
			n=381	n=120
Induction of estrus cycle	No	409	0.808	0.842	0.411
	Yes	92	0.192	0.158
Method of the semen preservation	FAI	87	0.178	0.158	0.567
	CTAI	140	0.268	0.317
	FZAI	274	0.554	0.525
Number of AI per estrus	1	429	0.853	0.868	0.71
	> 1	72	0.147	0.133
Induction of ovulation	No	145	0.291	0.283	0.866
	Yes	356	0.709	0.717
Number of straws (n = 251 AI)	< 8	177	0.708	0.696	0.87
	≥ 8	74	0.292	0.304
	≤ 4	126	0.518	0.446	0.345
	> 4	125	0.482	0.554
Number of ovulations	1	425	0.835	0.892	0.128
	> 1	76	0.165	0.108
Twin embryos observed at Day 14	No	474	0.942	0.958	0.496
	Yes	27	0.058	0.042
